# Impact of cardiometabolic factors and blood beta-amyloid on the volume of white matter hyperintensities in dementia-free subjects with cognitive complaints

**DOI:** 10.1101/2024.06.10.598296

**Authors:** Patricio Riquelme-Contreras, Michael Hornberger, Mizanur Khondoker, Fernando Henriquez, Cecilia Gonzalez-Campo, Florencia Altschuler, Matías Fraile-Vazquez, Pamela Lukasewicz-Ferreira, Bruna Bellaver, Thomas Karikari, Tharick A. Pascoal, Graciela Muniz-Terrera, Cecilia Okuma, Christian Gonzalez-Billault, Felipe Court, Mauricio Cerda, Patricia Lillo, Andrea Slachevsky

**Affiliations:** Geroscience Center for Mental Health and Metabolism (GERO Chile), Chile; Department of Medical Technology. Faculty of Medicine. Universidad de Chile, Chile; Laboratory of Neuropsychology and Clinical Neurosciences (LANNEC). ICBM. Faculty of Medicine, Universidad de Chile, Chile; Masters in Biological Sciences / Neuroscience program. Faculty of Sciences. Universidad de Valparaíso, Chile; Norwich Medical School, University of East Anglia, Norwich, UK; Laboratory for Cognitive and Evolutionary Neuroscience (LaNCE), Department of Psychiatry, Faculty of Medicine, Pontificia Universidad Católica de Chile, Chile; Cognitive Neuroscience Center, Universidad de San Andrés, Argentina; National Scientific and Technical Research Council (CONICET), Buenos Aires, Argentina; Department of Psychiatry, University of Pittsburgh, Pittsburgh, PA 15213, USA; Ohio University Heritage College of Osteopathic Medicine, Athens, OH, USA; Edinburgh Dementia Prevention, Centre for Clinical Brain Sciences, University of Edinburgh, Edinburgh, UK; Center for Medical Informatics and Telemedicine (CIMT), Faculty of Medicina, Universidad de Chile, Chile

**Keywords:** white matter hyperintensities, dementia-free cognitive complaint individuals, Aβ blood biomarkers, cardiometabolic factors

## Abstract

**Introduction:** White matter hyperintensities (WMH) in Alzheimer’s disease (AD) have traditionally been associated with cerebrovascular diseases. Amyloid β (Aβ) deposition reportedly contributes to WMHs; however, this relationship remains unclear in dementia-free subjects with cognitive complaints (CC). Here, we explored the relationship between WMHs and cardiometabolic and Aβ blood biomarkers in a community-based cohort of Latin American CC participants.

**Methods:** We recruited 112 individuals with CC (69 – 92 YO, 90 females) with available plasma Aβ biomarkers and cardiometabolic markers (systolic – diastolic blood pressure and glycaemia). WMHs were quantified using a lesion segmentation tool based on SPM12 and segmented using the John Hopkins University (JHU) Atlas and ALVIN segmentation for periventricular and subcortical white matter. Linear multiple regression models were fitted to assess total WMH lesions and the segmented tract, using demographics, cardiometabolic, and Aβ blood biomarker measures as independent variables.

**Results:** After multiple comparison corrections, diastolic blood pressure was associated with WMHs, specifically in the right anterior thalamic radiation, left cingulum, minor forceps, and subcortical ALVIN segmentation. Glycaemia was associated with WMH volume in forceps major, forceps minor, and right fronto-occipital fasciculi. Conversely, Aβ blood biomarkers and systolic blood pressure showed no association with WMH overall or in specific tracts.

**Conclusion:** Our findings suggest that, in dementia-free CC individuals, WMH volume was more related to cardiometabolic factors, whereas Aβ blood biomarkers might be of less relevance. Dementia prevention strategies in individuals might be a useful focus for managing high peripheral vessel resistance and endothelial damage due to hypertension and hyperglycaemia.
