## Supplementary material for "Impact of cardiometabolic factors and blood beta-amyloid on the volume of white matter hyperintensities in dementia-free subjects with cognitive complaints": Online Resources: Online Resoruce 1.xlsx

### Sheet: Sheet1
		Article title: Impact of cardiometabolic factors and blood beta-amyloid on the volume of white matter hyperintensities in non-demented subjects with cognitive complaints
		Journal name: Journal of Neurology
		Authors: Patricio Riquelme-Contreras, Michael Hornberger, Mizanur Khondoker, Fernando Henriquez, Cecilia Gonzalez-Campo, Florencia Altschuler, Matías Fraile-Vazquez, Pamela Lukasewicz-Ferreira, Bruna Bellaver, Thomas Karikari, Tharick A. Pascoal, Graciela Muniz-Terrera, Cecilia Okuma, Christian Gonzalez- Billault, Felipe Court, Mauricio Cerda, Patricia Lillo, and Andrea Slachevsky.
		Corresponding Author: Andrea Slachevsky, andrea.slachevsky@uchile.cl, Geroscience Center for Mental Health and Metabolism, Laboratory of Neuropsychology and Clinical Neurosciences.
		Online Resource 1: Linear multiple regression results for WMH lesion load per segmented tract based on the JHU atlas and significance levels per variable.
		Regression model	F	p	R-squared	Variable	p	beta	Adjusted p-value**
		Total Lesion WMH	4.38	<0.001	0.227	Age	<0.001	0.394	<0.001*
						Sex	0.513	-0.059	1
						Education	0.543	0.055	1
						Aβ42/40	0.837	-0.018	0.836
						Systolic BP	0.468	0.071	0.935
						Diastolic BP	0.03	0.212	0.118
						Glycemia	0.04	0.193	0.12
		Left anterior thalamic rad	3.35	0.002	0.183	Age	<0.001	0.344	0.003*
						Sex	0.751	-0.029	1
						Education	0.566	0.053	1
						Aβ42/40	0.776	-0.025	0.776
						Systolic BP	0.479	0.071	1
						Diastolic BP	0.027	0.222	0.161
						Glycemia	0.091	0.163	0.454
		Right anterior thalamic rad	4.78	<0.001	0.243	Age	<0.001	0.463	<0.001*
						Sex	0.88	-0.013	0.88
						Education	0.615	0.045	1
						Aβ42/40	0.609*	-0.044	1
						Systolic BP	0.411	-0.08	1
						Diastolic BP	0.003	0.294	0.015*
						Glycemia	0.023	0.212	0.116
		Left Corticospinal tract	3.36	0.003	0.196	Age	<0.001	0.397	<0.001*
						Sex	0.195	-0.125	0.778
						Education	0.573	-0.054	1
						Aβ42/40	0.741	-0.03	1
						Systolic BP	0.896	-0.013	0.895
						Diastolic BP	0.048	0.208	0.285
						Glycemia	0.107	0.16	0.536
		Right Corticospinal tract	4.39	<0.001	0.246	Age	<0.001	0.43	<0.001*
						Sex	0.568	-0.053	1
						Education	0.56	0.055	1
						Aβ42/40	0.665	-0.039	0.665
						Systolic BP	0.445	0.078	1
						Diastolic BP	0.01	0.262	0.062
						Glycemia	0.139	0.145	0.693
		Left cingulum	2.81	0.011	0.205	Age	0.013	0.284	0.076
						Sex	0.14	-0.159	0.561
						Education	0.626	-0.053	1
						Aβ42/40	0.853	0.019	1
						Systolic BP	0.883	-0.016	1
						Diastolic BP	0.003	0.346	0.021*
						Glycemia	0.074	0.206	0.371
		Corpus callosum forceps major	3.73	0.001	0.2	Age	0.002	0.297	0.015*
						Sex	0.237	-0.109	0.946
						Education	0.251	0.105	0.754
						Aβ42/40	0.976	-0.002	0.975
						Systolic BP	0.651	0.045	1
						Diastolic BP	0.098	0.163	0.488
						Glycemia	0.008	0.257	0.045*
		Corpus callosum forceps minor	5.81	<0.001	0.281	Age	<0.001	0.496	<0.001*
						Sex	0.514	-0.056	1
						Education	0.225	0.106	0.901
						Aβ42/40	0.914	0.009	0.914
						Systolic BP	0.354	-0.088	1
						Diastolic BP	0.006	0.261	0.034*
						Glycemia	0.01	0.235	0.049*
		Right inferior fronto occipital fasciculus	2.81	0.01	0.162	Age	0.001	0.329	0.007*
						Sex	0.799	-0.024	1
						Education	0.853	-0.017	1
						Aβ42/40	0.6	-0.048	1
						Systolic BP	0.893	-0.014	0.893
						Diastolic BP	0.646	0.046	1
						Glycemia	0.005	0.281	0.031*
		(**) Adjusted p-values reported correspond to the Holm Bonferroni post-hoc test.
