## Supplementary material for "Impact of cardiometabolic factors and blood beta-amyloid on the volume of white matter hyperintensities in dementia-free subjects with cognitive complaints": Online Resources: Online Resource 2.xlsx

### Sheet: Sheet1
		Article title: Impact of cardiometabolic factors and blood beta-amyloid on the volume of white matter hyperintensities in non-demented subjects with cognitive complaints
		Journal name: Journal of Neurology
		Authors: Patricio Riquelme-Contreras, Michael Hornberger, Mizanur Khondoker, Fernando Henriquez, Cecilia Gonzalez-Campo, Florencia Altschuler, Matías Fraile-Vazquez, Pamela Lukasewicz-Ferreira, Bruna Bellaver, Thomas Karikari, Tharick A. Pascoal, Graciela Muniz-Terrera, Cecilia Okuma, Christian Gonzalez- Billault, Felipe Court, Mauricio Cerda, Patricia Lillo, and Andrea Slachevsky.
		Corresponding Author: Andrea Slachevsky, andrea.slachevsky@uchile.cl, Geroscience Center for Mental Health and Metabolism, Laboratory of Neuropsychology and Clinical Neurosciences.
		Online Resource 2: Significant linear multiple regression results for WMH lesion load based on ALVIN segmentation (periventricular and subcortical white matter) and significance levels per variable.
		Regression model	F	p	R-squared	Variable	p	beta	Adjusted p-value**
		Periventricular WMH	3.36	0.002	0.184	Age	0.001	0.33	0.005*
						Sex	0.607	0.047	0.607
						Education	0.267	0.103	0.802
						Aβ42/40	0.196	0.117	0.783
						Systolic BP	0.169	0.14	0.843
						Diastolic BP	0.104	0.162	0.624
						Glycemia	0.272	0.105	0.544
		Subcortical WMH	3.67	0.001	0.201	Age	0.003	0.29	0.017*
						Sex	0.194	-0.121	0.775
						Education	0.317	-0.094	0.952
						Aβ42/40	0.921	-0.008	0.921
						Systolic BP	0.633	-0.048	1
						Diastolic BP	0.001	0.323	0.009*
						Glycemia	0.03	0.21	0.148
		(**) Adjusted p-values reported correspond to the Holm Bonferroni post-hoc test.
